# A dormant sub-population expressing interleukin-1 receptor characterises anti-estrogen resistant ALDH+ breast cancer stem cells

**DOI:** 10.1101/821876

**Authors:** Aida Sarmiento-Castro, Eva Caamaño-Gutiérrez, Andrew H. Sims, Mark I. James, Angélica Santiago-Gómez, Rachel Eyre, Christopher Clark, Martha E. Brown, Michael D. Brooks, Daniel F. Hayes, Max S. Wicha, Sacha J. Howell, Robert B. Clarke, Bruno M. Simões

## Abstract

Estrogen receptor-positive (ER+) breast tumours are often treated with anti-estrogen (AE) therapies but frequently develop resistance. Cancer Stem Cells (CSCs) with high aldehyde dehydrogenase (ALDH) activity (ALDH+ cells) are reported to be enriched following AE treatment. Here we perform *in vitro* and *in vivo* functional CSC assays and gene expression analysis to characterise the ALDH+ population in AE resistant metastatic patient samples and an ER+ cell line. We show that the IL1β signalling pathway is activated in ALDH+ cells and data from single cells reveals that AE treatment selects for IL1R1-expressing ALDH+ cells. Importantly, we demonstrate that increased expression of *IL1R1* is observed in the tumours of patients treated with AE therapy and predicts for treatment failure. Single-cell gene expression analysis revealed that at least 2 sub-populations exist within the ALDH+ population, one proliferative and one quiescent. Following AE therapy, the quiescent ALDH+IL1R1+ population is expanded, which suggests CSC dormancy as an adaptive strategy that facilitates treatment resistance. Supporting this, analysis of AE resistant dormant tumours reveals significantly increased expression of *ALDH1A1*, *ALDH1A3* and *IL1R1* genes. Thus, we propose that targeting of ALDH+IL1R1+ cells will reverse AE resistance, including in patients with minimal residual disease.
