## Supplementary Table S1 for "A dormant sub-population expressing interleukin-1 receptor characterises anti-estrogen resistant ALDH+ breast cancer stem cells"

### Sheet: Table S1
Gene Symbol	Ensembl	Average fold change (log2)	Direction (ALDH+/ALDH-)	q-val (down)	q-val (up)
IGHA1	ENSG00000211895	-2.4651	Down	0	1.14734
IGHM	ENSG00000211899	-1.76508	Down	0	1.16178
IGHV1-69	ENSG00000211973	-1.69401	Down	0	1.00132
IGHA2	ENSG00000211890	-1.38662	Down	0	1.17176
IGHV1-2	ENSG00000211934	-1.38274	Down	0.0139063	1.12784
IGLV6-57	ENSG00000211640	-1.33598	Down	0.0230435	1.02429
IGHV5-51	ENSG00000211966	-1.28589	Down	0.00264706	1.12551
NA	ENSG00000240834	-1.26049	Down	0	1.00073
GZMA	ENSG00000145649	-1.25161	Down	0.00269231	1.006
IGKV4-1	ENSG00000211598	-1.22584	Down	0.0026087	0.930182
IGHV1-46	ENSG00000211962	-1.2131	Down	0.001	1.00076
TRAV13-2	ENSG00000211791	-1.20108	Down	0	1.00191
CD3E	ENSG00000198851	-1.07266	Down	0.0025	1.00202
IGHV1-18	ENSG00000211945	-1.0538	Down	0.00269231	1.05956
U91328.2	ENSG00000234816	-1.02243	Down	0	1.00021
GZMK	ENSG00000113088	-1.0074	Down	0.0105357	1.0014
RNA5SP365	ENSG00000252207	-1.00699	Down	0	1.00272
SELL	ENSG00000188404	-1.00284	Down	0	1.00008
IGHV2-5	ENSG00000211937	-0.999798	Down	0.0111864	1.1097
NA	ENSG00000255963	-0.996379	Down	0	1.03569
IGHG1	ENSG00000211896	-0.982105	Down	0.000555556	1.08993
S100A12	ENSG00000163221	-0.971732	Down	0	1.1776
CD3G	ENSG00000160654	-0.971608	Down	0.0155714	1.00845
TRBC2	ENSG00000211772	-0.965918	Down	0.00581395	1.02381
KLRB1	ENSG00000111796	-0.953889	Down	0.0233333	1.05727
CD96	ENSG00000153283	-0.930721	Down	0.0226374	1.00462
GNLY	ENSG00000115523	-0.918566	Down	0.0210465	1.01698
CD69	ENSG00000110848	-0.917402	Down	0.006	1.00486
NA	ENSG00000211940	-0.894288	Down	0.0055	1.1133
Y_RNA	ENSG00000199444	-0.874152	Down	0.00269231	1.12437
SLAMF6	ENSG00000162739	-0.872917	Down	0.0306087	1.05915
IFNG	ENSG00000111537	-0.864995	Down	0.0262376	1.00223
Y_RNA	ENSG00000201676	-0.864758	Down	0	1.02792
CCR7	ENSG00000126353	-0.860912	Down	0.01925	1.00123
NKG7	ENSG00000105374	-0.855522	Down	0.0246939	1.00255
AL122127.25	ENSG00000244620	-0.853455	Down	0	1.00183
RP11-84C10.2	ENSG00000136315	-0.840452	Down	0	1.17134
RNU6-959P	ENSG00000207402	-0.802038	Down	0.0155556	1.17006
RNA5SP260	ENSG00000200719	-0.801044	Down	0.0110345	1.00653
Y_RNA	ENSG00000201584	-0.80005	Down	0.0184615	1
Y_RNA	ENSG00000201498	-0.794591	Down	0.015	1.11973
TRBV19	ENSG00000211746	-0.784716	Down	0.0025	1.00073
PRKCH	ENSG00000027075	-0.769081	Down	0.033719	1.03245
NA	ENSG00000229164	-0.756297	Down	0.00645833	1.12857
PLAC8	ENSG00000145287	-0.752125	Down	0.00734694	1.07248
NA	ENSG00000198366	-0.75063	Down	0.000555556	1.0047
TRBV28	ENSG00000211753	-0.748312	Down	0.00269231	1.01843
ZNF101	ENSG00000181896	-0.737851	Down	0.0459028	1.00023
CD48	ENSG00000117091	-0.729637	Down	0.00862745	1.03325
AC093838.4	ENSG00000152117	-0.728774	Down	0.00269231	1.01944
ARHGAP15	ENSG00000075884	-0.72745	Down	0.0210465	1.17037
XCL1	ENSG00000143184	-0.715714	Down	0.015	1.00412
SORL1	ENSG00000137642	-0.714823	Down	0.0281818	1.00417
RNU4-39P	ENSG00000199325	-0.710229	Down	0.0342373	1.00043
IGHV1OR15-9	ENSG00000188403	-0.706253	Down	0.00378378	1.00027
SUMO1P1	ENSG00000241721	-0.704046	Down	0.00227273	1.04815
GPR18	ENSG00000125245	-0.693894	Down	0.0171429	1.007
KRTAP21-1	ENSG00000187005	-0.688025	Down	0.00585366	1.14583
SLFN12L	ENSG00000205045	-0.684168	Down	0.0459028	1.00379
RNU5E-4P	ENSG00000201801	-0.683895	Down	0.0026087	1.01451
IKZF1	ENSG00000185811	-0.679044	Down	0.0378295	1.00221
AC079466.1	ENSG00000266976	-0.67628	Down	0.0110526	1.02783
TRAV5	ENSG00000211779	-0.674642	Down	0.0139063	1.02655
NA	ENSG00000238947	-0.674354	Down	0.0438849	1.00004
IGHGP	ENSG00000253755	-0.672883	Down	0.00142857	1.08595
AC025171.1	ENSG00000215068	-0.663966	Down	0.0285586	1.00234
NA	ENSG00000238853	-0.659225	Down	0.03592	1.01772
ASGR2	ENSG00000161944	-0.656564	Down	0.00378378	1.00289
RNA5SP187	ENSG00000207129	-0.64655	Down	0.0156716	1.16958
CCR2	ENSG00000121807	-0.646317	Down	0	1.13398
RNU4-8P	ENSG00000201806	-0.643477	Down	0.0249495	1.01344
PLCL2	ENSG00000154822	-0.641055	Down	0.0470946	1.00017
NFXL1	ENSG00000170448	-0.635578	Down	0.0233684	1.00787
Y_RNA	ENSG00000207293	-0.633185	Down	0.0265385	1.17141
TRGV3	ENSG00000211699	-0.630836	Down	0.01925	0.982413
TOX	ENSG00000198846	-0.626878	Down	0.0430882	1.00807
CST7	ENSG00000077984	-0.624278	Down	0.0486093	1.00974
TRAV12-2	ENSG00000211789	-0.623926	Down	0.0442857	1.00181
OR7E18P	ENSG00000180926	-0.617047	Down	0.0134426	1.0355
HNRNPA3	ENSG00000170144	-0.615231	Down	0.045493	1.0087
SUMO2	ENSG00000188612	-0.615061	Down	0.00638298	0.633293
Y_RNA	ENSG00000200332	-0.611505	Down	0.0193902	1.00692
RP11-54O7.3	ENSG00000223764	-0.610261	Down	0.0168	1.09576
NA	ENSG00000212197	-0.606845	Down	0.0204762	1.04611
CXCR4	ENSG00000121966	-0.60529	Down	0.0160811	1.05732
ICAM3	ENSG00000076662	-0.603995	Down	0.0419697	1.00095
PGBD4	ENSG00000182405	-0.602704	Down	0.0264151	1.00109
IGHV6-1	ENSG00000211933	-0.599097	Down	0.0214607	0.829181
LBHD1	ENSG00000162194	-0.596382	Down	0.0378295	1.00053
RNVU1-6	ENSG00000201558	-0.59493	Down	0.00285714	1.01517
IGHV3-35	ENSG00000211957	-0.592618	Down	0.0294737	1.01705
SPDYE5	ENSG00000170092	-0.591938	Down	0.00384615	1.0263
SNORA31	ENSG00000253051	-0.586818	Down	0.0428986	1.00138
RNU1-59P	ENSG00000201699	-0.586531	Down	0.0156522	1.11074
SDHAP1	ENSG00000185485	-0.578758	Down	0.0288393	1.0756
LRMP	ENSG00000118308	-0.575544	Down	0.0214444	1.05158
H3F3A	ENSG00000163041	-0.552617	Down	0.0273148	1.16997
RP11-172E9.2	ENSG00000230058	-0.55189	Down	0.0481333	1.01614
NA	ENSG00000238484	-0.541266	Down	0.0101818	1.17839
TRAV10	ENSG00000211784	-0.541178	Down	0.0293805	1.15684
RNU6-919P	ENSG00000252540	-0.539244	Down	0.0265385	1.07177
Y_RNA	ENSG00000202476	-0.536923	Down	0.0156716	1.16624
LCN1P1	ENSG00000119440	-0.536354	Down	0.0276147	1.09039
FEN1	ENSG00000168496	-0.531445	Down	0.0074	1.07859
NA	ENSG00000238739	-0.52192	Down	0.0211765	1.08712
RN7SKP228	ENSG00000222974	-0.52003	Down	0.0111864	1.01182
Y_RNA	ENSG00000202318	-0.516603	Down	0.0026087	0.66593
PABPC1L2A	ENSG00000186288	-0.512858	Down	0.0233333	1.03677
RNU6-800P	ENSG00000207202	-0.509166	Down	0.0481879	1.00206
IGLL5	ENSG00000254709	-0.498648	Down	0.0446099	1.06337
SNORA70	ENSG00000252014	-0.49747	Down	0.0262376	1.02561
CX3CR1	ENSG00000168329	-0.494295	Down	0.0461905	1.15637
CD1A	ENSG00000158477	-0.491636	Down	0.0421374	1.11841
AOAH	ENSG00000136250	-0.49055	Down	0.0158904	1.17405
Y_RNA	ENSG00000207356	-0.486614	Down	0.0235106	1.04243
RP11-121M22.1	ENSG00000175773	-0.480192	Down	0.0421805	1.02197
QPCT	ENSG00000115828	-0.466932	Down	0.006	1.17087
DEFB131	ENSG00000186146	-0.452907	Down	0.0429851	1.01239
RNY1P13	ENSG00000201900	-0.452817	Down	0.0324138	1.17551
LRRC69	ENSG00000214954	-0.439287	Down	0.00942308	1.16447
AP001372.2	ENSG00000254837	-0.436584	Down	0.0358064	1.02098
PID1	ENSG00000153823	-0.429151	Down	0.00581395	1.1233
RNU5E-1	ENSG00000199347	-0.420135	Down	0.035082	1.06099
PSG7	ENSG00000221878	-0.412579	Down	0.03375	1.02118
SSR4P1	ENSG00000235374	-0.402531	Down	0.0342373	1.08292
CLEC4E	ENSG00000166523	-0.399697	Down	0.0251	1.17405
CNTF	ENSG00000242689	-0.396216	Down	0.0378125	1.1505
SNORA70	ENSG00000252505	-0.389793	Down	0.0431387	1.13578
OR7E87P	ENSG00000184055	-0.388685	Down	0.0488158	1.17742
SNHG7	ENSG00000233016	-0.387566	Down	0.0264762	0.774109
GAPT	ENSG00000175857	-0.377235	Down	0.00378378	0.829429
RP11-351J23.1	ENSG00000203688	-0.369879	Down	0.0229032	1.10409
LILRA5	ENSG00000187116	-0.369665	Down	0.0025	1.17145
RGS18	ENSG00000150681	-0.365469	Down	0.00962264	1.17306
CTD-2576F9.1	ENSG00000260521	-0.363971	Down	0.0428889	1.17552
GOLGA8A	ENSG00000175265	-0.351424	Down	0.0458904	0.842554
IGJ	ENSG00000132465	-0.351049	Down	0	0.0243567
IGJ	ENSG00000132465	-0.351049	Up	0	0.0243567
SETD8	ENSG00000183955	-0.345059	Down	0.0266355	0.991177
RNA5SP99	ENSG00000200890	-0.333023	Down	0.0155556	0.742314
RNA5SP494	ENSG00000222585	-0.323861	Down	0.0101818	0.874439
IGHV1-24	ENSG00000211950	-0.317514	Down	0.02	1.1784
FCN1	ENSG00000085265	-0.277971	Down	0.000555556	1.14216
P2RY13	ENSG00000181631	-0.263262	Down	0.0333333	0.977727
CLEC10A	ENSG00000132514	-0.20487	Down	0.0168421	1.14247
SYS1	ENSG00000204070	-0.198085	Down	0.0348781	0.833505
CLEC5A	ENSG00000258227	-0.11716	Down	0.00585366	0.514659
snoU13	ENSG00000238498	-0.110008	Down	0.0359524	0.153414
CLEC7A	ENSG00000172243	-0.0886803	Down	0.0214773	0.890755
VCAN	ENSG00000038427	-0.0431326	Down	0.0134426	0.585414
MNDA	ENSG00000163563	-0.0295717	Down	0.0456643	0.598785
CD1C	ENSG00000158481	-0.0277674	Down	0.01925	0.480254
RNASE2	ENSG00000169385	0.127468	Down	0.0368504	0.4172
NA	ENSG00000252299	0.142495	Up	0.446212	0.0312467
RNA5SP343	ENSG00000200649	0.17721	Up	0.485613	0.0231563
RPSA	ENSG00000168028	0.256289	Up	0.858534	0.00660633
GATA3	ENSG00000107485	0.285175	Up	0.952082	0.0340943
CCL22	ENSG00000102962	0.313775	Up	0.457537	0.0340943
CD28	ENSG00000178562	0.325892	Up	1.04454	0.0111852
PLEKHS1	ENSG00000148735	0.379279	Up	1.04988	0.0428276
ZNF845	ENSG00000213799	0.413871	Up	1.05879	0.033806
Y_RNA	ENSG00000201724	0.414237	Up	0.963349	0.00252809
TRAV8-3	ENSG00000211787	0.416845	Up	1.03348	0.00968627
ELF3	ENSG00000163435	0.41785	Up	1.04824	0.038599
OPTN	ENSG00000123240	0.449098	Up	0.993618	0.0384746
OR10G9	ENSG00000236981	0.458872	Up	1.05689	0.000851064
PPP2R3A	ENSG00000073711	0.479858	Up	1.04497	0.0461731
GALNT6	ENSG00000139629	0.482596	Up	1.05798	0.0317995
NA	ENSG00000174100	0.495059	Up	1.04835	0.0418182
PMS2P5	ENSG00000123965	0.496477	Up	1.02797	0.0121245
RASEF	ENSG00000165105	0.4984	Up	1.02954	0.0362287
RARRES3	ENSG00000133321	0.504005	Up	1.04023	0.0257391
S100P	ENSG00000163993	0.50702	Up	1.04911	0.0282633
GBP3	ENSG00000117226	0.511376	Up	1.03766	0.0403555
DUX4L26	ENSG00000236138	0.513695	Up	1.03917	0.0322959
SELENBP1	ENSG00000143416	0.514028	Up	1.05399	0.04675
C3orf52	ENSG00000114529	0.514793	Up	1.04804	0.0495721
ZNF395	ENSG00000186918	0.515618	Up	1.0557	0.033616
NA	ENSG00000256018	0.515894	Up	1.02266	0.0130325
MUCL1	ENSG00000172551	0.526332	Up	0.946533	0.0355501
CYP4X1	ENSG00000186377	0.533401	Up	1.01456	0.0310215
KRTAP5-AS1	ENSG00000233930	0.534429	Up	1.00393	0.0323155
KIAA1324	ENSG00000116299	0.536788	Up	1.03808	0.0286908
POLB	ENSG00000070501	0.538484	Up	1.00797	0.0390408
SPTBN1	ENSG00000115306	0.538667	Up	1.05451	0.0148649
GPX3	ENSG00000211445	0.544325	Up	1.00458	0.0257184
S100A1	ENSG00000160678	0.544952	Up	1.02584	0.0356127
TCEAL1	ENSG00000172465	0.549974	Up	1.04003	0.0462243
RP11-61N20.3	ENSG00000226268	0.551501	Up	1.03441	0.0256484
TFF3	ENSG00000160180	0.557228	Up	1.02173	0.0125362
BET1	ENSG00000105829	0.558668	Up	1.01252	0.0267714
STC1	ENSG00000159167	0.562557	Up	1.01115	0.0231361
PEG10	ENSG00000242265	0.57081	Up	1.05757	0.0311346
TCEA3	ENSG00000204219	0.57653	Up	1.02124	0.0300542
RNU6-702P	ENSG00000201852	0.57733	Up	1.05676	0.0316237
FOXA1	ENSG00000129514	0.579318	Up	1.05549	0.0332663
SPR	ENSG00000116096	0.57996	Up	1.00269	0.0218769
C1orf21	ENSG00000116667	0.582215	Up	1.03621	0.00700441
GSTM4	ENSG00000168765	0.58242	Up	1.02595	0.0213003
FBXO32	ENSG00000156804	0.583965	Up	1.03662	0.0027957
EPHX1	ENSG00000143819	0.592661	Up	1.03402	0.0151178
GATA6	ENSG00000141448	0.598631	Up	1.00981	0.0413176
WNT5A	ENSG00000114251	0.599499	Up	1.00547	0.0200317
CFAP36	ENSG00000163001	0.600475	Up	1.02023	0.016412
MORN2	ENSG00000188010	0.600532	Up	1.00295	0.0307568
RP11-334J6.7	ENSG00000176868	0.600797	Up	1.02415	0.0144178
DYNLT1	ENSG00000146425	0.60143	Up	1.00831	0.0400714
C9orf152	ENSG00000188959	0.601619	Up	1.01876	0.0166993
RFPL4AL1	ENSG00000229292	0.603447	Up	1.02078	0.00659091
TSPAN5	ENSG00000168785	0.603758	Up	1.05625	0.0243567
SLC44A2	ENSG00000129353	0.605307	Up	1.04145	0.0469161
SDHC	ENSG00000143252	0.605422	Up	1.05508	0.0138462
PAK6	ENSG00000137843	0.607566	Up	0.894852	0.00669643
CCDC176	ENSG00000119636	0.610225	Up	1.00697	0.0103077
HIBADH	ENSG00000106049	0.61061	Up	1.00402	0.0421578
SMPDL3A	ENSG00000172594	0.612178	Up	1.01926	0.0307547
TMEM263	ENSG00000151135	0.61434	Up	1.01329	0.0288366
WRB	ENSG00000182093	0.614711	Up	1.00741	0.0314805
LRRC26	ENSG00000184709	0.620772	Up	1.05533	0.0314729
EVA1C	ENSG00000166979	0.624238	Up	1.0325	0.0309626
OCM	ENSG00000122543	0.626282	Up	1.03804	0.0056338
MAD2L1	ENSG00000164109	0.626293	Up	1.05536	0.00700441
TEAD2	ENSG00000074219	0.631949	Up	1.01936	0.0293151
GSTA4	ENSG00000170899	0.632499	Up	1.03349	0.0424654
NUDT12	ENSG00000112874	0.633519	Up	1.00721	0.0354878
CLDN4	ENSG00000189143	0.633625	Up	1.00891	0.0148475
F3	ENSG00000117525	0.634062	Up	1.00665	0.0416589
CENPW	ENSG00000203760	0.63421	Up	1.05225	0.0166447
LAMB2	ENSG00000172037	0.635045	Up	1.02065	0.0167213
HGD	ENSG00000113924	0.636239	Up	1.03376	0.0225223
ZNF667-AS1	ENSG00000166770	0.640308	Up	1.03337	0.0289227
GPNMB	ENSG00000136235	0.640517	Up	1.01043	0.0402613
MAGED2	ENSG00000102316	0.643541	Up	1.02349	0.0300272
CEACAM1	ENSG00000079385	0.643687	Up	1.03143	0.00823045
CADPS2	ENSG00000081803	0.643913	Up	1.04135	0.0289011
FBLN5	ENSG00000140092	0.64529	Up	1.01917	0.0492551
TMEM54	ENSG00000121900	0.645649	Up	1.01826	0.035602
SPRY1	ENSG00000164056	0.646682	Up	1.01758	0.0215741
Y_RNA	ENSG00000207390	0.647746	Up	1.00261	0.0102317
IFT43	ENSG00000119650	0.649704	Up	1.00576	0.0288705
SBSPON	ENSG00000164764	0.650191	Up	1.0162	0.0471493
AAMDC	ENSG00000087884	0.652699	Up	1.00244	0.0100775
EPB41L4A	ENSG00000129595	0.65324	Up	1.03285	0.00857143
TREM1	ENSG00000124731	0.653433	Up	1.02352	0.0269231
LAPTM4B	ENSG00000104341	0.653459	Up	1.02031	0.0217988
KITLG	ENSG00000049130	0.653691	Up	0.979654	0.0102662
APBB2	ENSG00000163697	0.653945	Up	1.04151	0.033584
2008-09-01	ENSG00000164402	0.657358	Up	1.02167	0.0288333
KCTD3	ENSG00000136636	0.65774	Up	1.02503	0.0315285
SMIM14	ENSG00000163683	0.65802	Up	1.00633	0.0172168
AKTIP	ENSG00000166971	0.658636	Up	1.00736	0.0406619
CAP2	ENSG00000112186	0.658855	Up	1.03966	0.0233824
TJP2	ENSG00000119139	0.660669	Up	1.02868	0.0496637
LIMCH1	ENSG00000064042	0.660822	Up	1.01573	0.041733
C1orf198	ENSG00000119280	0.662128	Up	1.00467	0.0218563
MPZL2	ENSG00000149573	0.667111	Up	1.00625	0.0159532
MARVELD2	ENSG00000152939	0.667179	Up	1.00502	0.0312467
CREB3L1	ENSG00000157613	0.672168	Up	1.02156	0.0133808
MGST3	ENSG00000143198	0.672599	Up	1.00235	0.0459633
PTPN14	ENSG00000152104	0.672652	Up	1.00385	0.0385337
ESRP1	ENSG00000104413	0.675095	Up	1.05759	0.0204688
RBMS2	ENSG00000076067	0.67585	Up	1.01339	0.010855
PLD3	ENSG00000105223	0.67927	Up	1.0122	0.0400957
MGST1	ENSG00000008394	0.682964	Up	1.01666	0.0275354
ERBB3	ENSG00000065361	0.683435	Up	1.04107	0.0163
TSPAN15	ENSG00000099282	0.683976	Up	1.0268	0.00708696
NA	ENSG00000056661	0.684254	Up	1.01654	0.0217988
BAMBI	ENSG00000095739	0.684821	Up	1.03784	0.0256395
PPP1R3C	ENSG00000119938	0.685433	Up	1.01952	0.0256936
CCDC92	ENSG00000119242	0.685659	Up	1.00204	0.0296175
SEZ6L2	ENSG00000174938	0.688191	Up	1.00785	0.0313032
MINPP1	ENSG00000107789	0.688213	Up	1.00674	0.0461416
NRSN2	ENSG00000125841	0.688549	Up	1.00398	0.0312794
PFN2	ENSG00000070087	0.689335	Up	1.02314	0.0034555
ITGB6	ENSG00000115221	0.690303	Up	1.00562	0.00435
GRAMD3	ENSG00000155324	0.690683	Up	1.01026	0.0280563
NEDD4L	ENSG00000049759	0.691297	Up	1.0288	0.0495056
TGFB2	ENSG00000092969	0.693906	Up	1.00848	0.0140418
MSANTD3	ENSG00000066697	0.694404	Up	1.01923	0.033625
LRP2	ENSG00000081479	0.695423	Up	1.01616	0.0318159
RHOC	ENSG00000155366	0.695868	Up	1.00824	0.03125
TACSTD2	ENSG00000184292	0.695941	Up	1.03557	0.0159732
IGFBP3	ENSG00000146674	0.697475	Up	1.01961	0.0362287
FDCSP	ENSG00000181617	0.703703	Up	1.01502	0.0133808
CMAHP	ENSG00000168405	0.703812	Up	1.02003	0.0217221
TMEM86A	ENSG00000151117	0.707173	Up	1.02843	0.0104151
F11R	ENSG00000158769	0.708064	Up	1.05833	0.00671171
PRLR	ENSG00000113494	0.70841	Up	1.02989	0.0412676
CCND1	ENSG00000110092	0.709315	Up	1.03416	0.021747
HIST2H2BA	ENSG00000223345	0.709616	Up	1.03778	0.0422402
AP1M2	ENSG00000129354	0.709886	Up	1.02172	0.0166775
IQCK	ENSG00000174628	0.710065	Up	1.00326	0.0142759
FAM229B	ENSG00000203778	0.717194	Up	1.00672	0.0498658
TDO2	ENSG00000151790	0.717583	Up	1.00874	0.0407075
CDH1	ENSG00000039068	0.717787	Up	1.05793	0.0331738
SCNN1A	ENSG00000111319	0.717864	Up	1.05139	0.0142759
TLE1	ENSG00000196781	0.720381	Up	1.05836	0.0249271
CMBL	ENSG00000164237	0.720625	Up	1.00874	0.0102662
TFAP2A	ENSG00000137203	0.720799	Up	1.04111	0.0093254
TGFB3	ENSG00000119699	0.721357	Up	1.00531	0.0112546
ZBTB7C	ENSG00000184828	0.723488	Up	1.0059	0.021747
KIAA1217	ENSG00000120549	0.724125	Up	1.01102	0.0323858
LDOC1	ENSG00000182195	0.729909	Up	1.01106	0.0146416
TOM1L1	ENSG00000141198	0.729978	Up	1.03511	0.0217576
PLA2G16	ENSG00000176485	0.731412	Up	1.0051	0.0093254
TMEM14A	ENSG00000096092	0.732479	Up	1.01314	0.00266304
OGN	ENSG00000106809	0.737527	Up	1.05748	0.0282303
PAPSS2	ENSG00000198682	0.739056	Up	1.01074	0.0297003
MMP2	ENSG00000087245	0.740983	Up	1.00476	0.0275141
FN3K	ENSG00000167363	0.743847	Up	1.00437	0.0172258
S100A14	ENSG00000189334	0.743995	Up	1.02546	0.00659091
NDUFA8	ENSG00000119421	0.744579	Up	1.00253	0.0329545
PCYOX1	ENSG00000116005	0.746001	Up	1.01957	0.0115441
SGCE	ENSG00000127990	0.746318	Up	1.05534	0.00283422
PDZK1IP1	ENSG00000162366	0.746476	Up	1.02082	0.0354926
NA	ENSG00000269879	0.747866	Up	1.00095	0.00218935
TSPAN13	ENSG00000106537	0.754364	Up	1.02729	0.0218712
RBP1	ENSG00000114115	0.75479	Up	1.02181	0.00919679
CXADR	ENSG00000154639	0.755985	Up	1.0399	0.0213003
WEE1	ENSG00000166483	0.75713	Up	1.02835	0.00671111
RAB27B	ENSG00000041353	0.758064	Up	1.04426	0.00154839
SH3RF1	ENSG00000154447	0.758967	Up	1.0143	0.0132975
COL12A1	ENSG00000111799	0.763572	Up	1.01069	0.0318462
CDH3	ENSG00000062038	0.763706	Up	1.02326	0.0141667
MAGED1	ENSG00000179222	0.765766	Up	1.00879	0.00878542
SEPP1	ENSG00000250722	0.766714	Up	1.00355	0.00919679
DSTN	ENSG00000125868	0.768441	Up	1.00848	0.00831967
LRRC6	ENSG00000129295	0.772818	Up	1.02717	0.0202208
EPAS1	ENSG00000116016	0.77315	Up	1.00415	0.00952756
NEO1	ENSG00000067141	0.774492	Up	1.05651	0.0180386
CAMSAP2	ENSG00000118200	0.778194	Up	1.01227	0.00857143
LBP	ENSG00000129988	0.778866	Up	1.04426	0.0221194
YAP1	ENSG00000137693	0.77946	Up	1.00364	0.0142907
MACC1	ENSG00000183742	0.780268	Up	1.02461	0.00576744
ARHGEF12	ENSG00000196914	0.7817	Up	1.0146	0.0217933
CYP4Z1	ENSG00000186160	0.787133	Up	1.05309	0
TEAD1	ENSG00000187079	0.788503	Up	1.01973	0.0309651
DHCR7	ENSG00000172893	0.789004	Up	1.03616	0.0275852
PROS1	ENSG00000184500	0.79029	Up	1.00163	0.02
SH2D4A	ENSG00000104611	0.791059	Up	1.01507	0.00968627
AXL	ENSG00000167601	0.791489	Up	1.02086	0.0125455
TMC5	ENSG00000103534	0.793146	Up	1.05499	0.00384615
BACE1	ENSG00000186318	0.793885	Up	1.00335	0.0104135
OCIAD2	ENSG00000145247	0.795259	Up	1.03936	0.000654206
VEGFC	ENSG00000150630	0.79717	Up	1.02821	0.0262751
MLLT11	ENSG00000213190	0.797446	Up	1.0163	0.0204688
DDAH1	ENSG00000153904	0.798586	Up	1.03356	0.00535885
SYT17	ENSG00000103528	0.799704	Up	1.01643	0.00891129
FOLR2	ENSG00000165457	0.799827	Up	1.01942	0.00497537
SLC44A4	ENSG00000204385	0.800979	Up	1.01971	0.00373057
LAMB1	ENSG00000091136	0.80445	Up	1.01061	0.0312368
ATP9A	ENSG00000054793	0.805678	Up	1.0183	0.00578704
MXRA5	ENSG00000101825	0.806239	Up	1.00601	0.0124818
NID2	ENSG00000087303	0.806407	Up	1.04005	0.03112
THBS2	ENSG00000186340	0.807718	Up	1.01175	0.038599
IL6ST	ENSG00000134352	0.80798	Up	1.00993	0.0104104
SLC7A2	ENSG00000003989	0.809372	Up	1.03695	0.0132734
CYB5R2	ENSG00000166394	0.811558	Up	1.00348	0.0056338
C1QB	ENSG00000173369	0.812025	Up	1.00929	0.013662
SEMA3C	ENSG00000075223	0.817928	Up	1.02965	0.0212773
TMEM14C	ENSG00000111843	0.81979	Up	1.00834	0.0422326
SPATS2L	ENSG00000196141	0.82003	Up	1.01221	0.031178
FAT1	ENSG00000083857	0.820081	Up	1.00916	0.0284637
JUP	ENSG00000173801	0.822055	Up	1.01471	0.0080083
GLYATL2	ENSG00000156689	0.823127	Up	1.02152	0.00561321
CTNNAL1	ENSG00000119326	0.824601	Up	1.0184	0.0132975
PAWR	ENSG00000177425	0.82528	Up	1.02167	0.00972763
NFIA	ENSG00000162599	0.826255	Up	1.03844	0.0104135
SMARCA1	ENSG00000102038	0.832937	Up	1.02842	0.0191346
GPC4	ENSG00000076716	0.833235	Up	1.02028	0.00524272
TFAP2C	ENSG00000087510	0.833368	Up	1.02803	0.00726496
SELM	ENSG00000198832	0.833777	Up	1.01342	0.00266304
EHD2	ENSG00000024422	0.833778	Up	1.03843	0.0421528
UGCG	ENSG00000148154	0.834058	Up	1.01452	0.031178
MPZL1	ENSG00000197965	0.837332	Up	1.00376	0.016412
NA	ENSG00000006074	0.837621	Up	1.01834	0.000933333
FAM114A1	ENSG00000197712	0.838478	Up	1.00608	0.0146599
ALDH2	ENSG00000111275	0.842025	Up	1.00653	0.0400957
PRSS23	ENSG00000150687	0.84581	Up	1.0241	0.0015528
CD151	ENSG00000177697	0.851118	Up	1.00145	0.0103788
RAI14	ENSG00000039560	0.854021	Up	1.01938	0.00561321
UCHL1	ENSG00000154277	0.854626	Up	1.00713	0.0221429
RAB13	ENSG00000143545	0.857136	Up	1.00536	0.00422111
TCEAL2	ENSG00000184905	0.866824	Up	1.0302	0.0165677
ADIRF	ENSG00000148671	0.867852	Up	1.00744	0.00388889
ZDHHC9	ENSG00000188706	0.878743	Up	1.00145	0.0081405
RASSF8	ENSG00000123094	0.880698	Up	1.00195	0.00708696
CHI3L1	ENSG00000133048	0.883444	Up	1.02172	0.019393
TPD52L1	ENSG00000111907	0.883854	Up	1.00693	0.00381443
APOC1	ENSG00000130208	0.885193	Up	1.00441	0.000620155
BACE2	ENSG00000182240	0.885324	Up	1.02208	0.00561321
LGALS3BP	ENSG00000108679	0.885828	Up	1.00299	0.00248588
SLC39A6	ENSG00000141424	0.894134	Up	1.01839	0.00940711
CTGF	ENSG00000118523	0.894248	Up	1.00887	0.0102662
CAMK2N1	ENSG00000162545	0.895562	Up	1.01418	0.00154839
EPCAM	ENSG00000119888	0.895746	Up	1.05607	0.000986842
CAV1	ENSG00000105974	0.898315	Up	1.03547	0.0194586
CLIC4	ENSG00000169504	0.900183	Up	1.00644	0.0354568
SLC34A2	ENSG00000157765	0.9005	Up	1.0471	0.00671171
USP53	ENSG00000145390	0.908155	Up	1.01918	0.00154839
SCGB2A2	ENSG00000110484	0.909063	Up	1.0541	0.000654206
RAB25	ENSG00000132698	0.909221	Up	1.04069	0.000620155
CYP4Z2P	ENSG00000154198	0.912263	Up	1.05669	0.000116279
RDH10	ENSG00000121039	0.912399	Up	1.01415	0.00671111
CD59	ENSG00000085063	0.912721	Up	1.00195	0.0052657
ANTXR1	ENSG00000169604	0.913162	Up	1.02055	0.00753192
PTGR1	ENSG00000106853	0.915229	Up	1.01311	0.000719424
C1QC	ENSG00000159189	0.915401	Up	1.00411	0.00802521
TFAP2B	ENSG00000008196	0.917654	Up	1.03994	0.000719424
GLI3	ENSG00000106571	0.917949	Up	1.04159	0.00247126
CLU	ENSG00000120885	0.918719	Up	1.00648	0.00651376
FXYD3	ENSG00000089356	0.924773	Up	1.02431	0.000620155
NTN4	ENSG00000074527	0.926513	Up	1.01064	0.00218935
PHLDB2	ENSG00000144824	0.929396	Up	1.05855	0.000933333
UGDH	ENSG00000109814	0.929527	Up	1.01647	0.00203593
DCLK1	ENSG00000133083	0.936224	Up	1.01099	0.0136491
DCBLD2	ENSG00000057019	0.938071	Up	1.00682	0.00442786
EGLN3	ENSG00000129521	0.938828	Up	1.00095	0.000719424
C19orf33	ENSG00000167644	0.940503	Up	1.0038	0.00154839
NMU	ENSG00000109255	0.942096	Up	1.00857	0.00802521
FLRT3	ENSG00000125848	0.94938	Up	1.00286	0.00385787
AZGP1	ENSG00000160862	0.950204	Up	1.03996	0.000620155
IGFBP6	ENSG00000167779	0.951167	Up	1.00528	0.00247126
PXDN	ENSG00000130508	0.955109	Up	1.00339	0.00256983
GPR133	ENSG00000111452	0.961806	Up	1.02378	0.017013
PPFIBP1	ENSG00000110841	0.962556	Up	1.01679	0.00256983
BAIAP2L1	ENSG00000006453	0.964787	Up	1.01675	0.000620155
BGN	ENSG00000182492	0.965102	Up	1.01803	0.00712446
PTGDS	ENSG00000107317	0.967446	Up	1.02833	0.00248588
GSTM3	ENSG00000134202	0.967683	Up	1.00208	0.000933333
TNFRSF21	ENSG00000146072	0.975748	Up	1.00253	0.0205346
OCLN	ENSG00000197822	0.975945	Up	1.05304	0.000933333
CDCP1	ENSG00000163814	0.979284	Up	1.00095	0.00182927
IGFBP4	ENSG00000141753	0.979653	Up	1.01022	0.00802521
CD9	ENSG00000010278	0.982671	Up	1.00792	0.00359375
LGI2	ENSG00000153012	0.983988	Up	1.01575	0.00159509
ITGB8	ENSG00000105855	0.987187	Up	1.00222	0.00535885
COL1A2	ENSG00000164692	0.989453	Up	1.00928	0.00700441
NCKAP1	ENSG00000061676	0.990479	Up	1.04231	0.00104575
RBFOX2	ENSG00000100320	0.992132	Up	1.03379	0.000620155
TMEM176A	ENSG00000002933	0.9954	Up	1.01316	0.00712446
RARRES2	ENSG00000106538	1.00111	Up	1.03834	0.0078481
TPM1	ENSG00000140416	1.00255	Up	1.00419	0.00256983
STEAP1	ENSG00000164647	1.00304	Up	1.0066	0.000654206
LCN2	ENSG00000148346	1.00579	Up	1.0243	0
CFH	ENSG00000000971	1.00744	Up	1.0569	0.005
APOD	ENSG00000189058	1.00843	Up	1.03794	0.000625
TIMP1	ENSG00000102265	1.01308	Up	1.01944	0.0323797
SULF2	ENSG00000196562	1.01384	Up	1.00978	0.013662
SGCB	ENSG00000163069	1.01405	Up	1.03333	0.00450495
ARHGAP29	ENSG00000137962	1.01596	Up	1.02174	0.00258242
EFNA1	ENSG00000169242	1.01698	Up	1.01786	0.000719424
CRIM1	ENSG00000150938	1.01802	Up	1.0127	0.00182927
SERPINE1	ENSG00000106366	1.01971	Up	1.0378	0.00238372
EMP1	ENSG00000134531	1.0244	Up	1.00724	0.00766949
THY1	ENSG00000154096	1.02506	Up	1.00519	0.00524272
LRRN1	ENSG00000175928	1.02564	Up	1.02417	0.00154839
EFNA5	ENSG00000184349	1.0274	Up	1.02801	0.000620155
DHCR24	ENSG00000116133	1.02899	Up	1.00625	0.000933333
DPP4	ENSG00000197635	1.03563	Up	1.05784	0.000620155
C1QA	ENSG00000173372	1.0363	Up	1.00208	0.000620155
SERINC2	ENSG00000168528	1.03643	Up	1.00616	0.000654206
C3orf14	ENSG00000114405	1.03978	Up	1.00278	0.00032967
LGALSL	ENSG00000119862	1.04108	Up	1.00489	0.000654206
CXCL17	ENSG00000189377	1.04387	Up	1.01914	0.000620155
ENPP2	ENSG00000136960	1.04666	Up	1.05191	0.00384615
MYO6	ENSG00000196586	1.04906	Up	1.04006	0.000620155
GPRC5B	ENSG00000167191	1.04956	Up	1.01168	0.0031383
OSR1	ENSG00000143867	1.05003	Up	1.01716	0.000933333
ITGA3	ENSG00000005884	1.05574	Up	1.01017	0.00247126
GRIA2	ENSG00000120251	1.06041	Up	1.01651	0.00218935
VCAM1	ENSG00000162692	1.06086	Up	1.02083	0.00599078
IL6	ENSG00000136244	1.06189	Up	1.01764	0.00154839
CALD1	ENSG00000122786	1.06278	Up	1.03252	0.00315789
TIMD4	ENSG00000145850	1.06989	Up	1.00145	0
TSPAN1	ENSG00000117472	1.0721	Up	1.03633	0
WBP5	ENSG00000185222	1.07351	Up	1.00145	0.000719424
MT1H	ENSG00000205358	1.08031	Up	1.00257	0.000620155
GOLPH3L	ENSG00000143457	1.08132	Up	1.00095	0
TPM2	ENSG00000198467	1.08177	Up	1.02333	0.000620155
GOLM1	ENSG00000135052	1.08309	Up	1.03767	0.000625
DSC3	ENSG00000134762	1.08647	Up	1.04087	0.00275676
IFI27	ENSG00000165949	1.088	Up	1.01039	0.000625
FABP3	ENSG00000121769	1.08897	Up	1.00222	0.000620155
WFDC2	ENSG00000101443	1.0931	Up	1.01009	0.000625
VTCN1	ENSG00000134258	1.0936	Up	1.0029	0.000227273
CDON	ENSG00000064309	1.0944	Up	1.01235	0.0031383
NUPR1	ENSG00000176046	1.09988	Up	1.00095	0.00032967
LIMA1	ENSG00000050405	1.10047	Up	1.00567	0.000620155
A2M	ENSG00000175899	1.1014	Up	1.00761	0
PLTP	ENSG00000100979	1.1058	Up	1.00816	0.000620155
TNFRSF11B	ENSG00000164761	1.10852	Up	1.00312	0.0015528
MYL9	ENSG00000101335	1.11278	Up	1.00769	0.000620155
WLS	ENSG00000116729	1.12095	Up	1.0045	0.000654206
UPK1B	ENSG00000114638	1.1225	Up	1.02342	0.00142857
PLOD2	ENSG00000152952	1.12265	Up	1.00773	0.000933333
NFIB	ENSG00000147862	1.1245	Up	1.01998	0.000620155
PLS3	ENSG00000102024	1.13175	Up	1.04833	0.00198795
FERMT2	ENSG00000073712	1.13757	Up	1.02961	0.000227273
APOE	ENSG00000130203	1.14167	Up	1.00502	0
SERPINB2	ENSG00000197632	1.14581	Up	0.984109	0.000116279
FNBP1L	ENSG00000137942	1.14614	Up	1.00195	0.000526316
TFF1	ENSG00000160182	1.14749	Up	1.01274	0
PDLIM1	ENSG00000107438	1.15149	Up	1.03548	0.000625
ABI3BP	ENSG00000154175	1.15411	Up	1.02086	0.00222222
RARRES1	ENSG00000118849	1.15588	Up	1.01738	0.000116279
MAP1B	ENSG00000131711	1.15758	Up	1.00195	0
PDLIM3	ENSG00000154553	1.16289	Up	1.0079	0.000933333
CP	ENSG00000047457	1.16484	Up	1.02939	0
TGM2	ENSG00000198959	1.16826	Up	1.00095	0.000625
RBPMS	ENSG00000157110	1.16894	Up	1.00569	0.00032967
RGS4	ENSG00000117152	1.17631	Up	1.00908	0.000654206
ASS1	ENSG00000130707	1.18149	Up	1.03912	0.000116279
PDPN	ENSG00000162493	1.18304	Up	1.00895	0.000654206
PLAT	ENSG00000104368	1.19873	Up	1.00317	0.000620155
KRT18	ENSG00000111057	1.20182	Up	1.02052	0.000654206
SDC4	ENSG00000124145	1.20427	Up	1.00095	0
AGR3	ENSG00000173467	1.21331	Up	1.04057	0
CRABP2	ENSG00000143320	1.21652	Up	1.00543	0
NBL1	ENSG00000158747	1.22165	Up	1.01915	0
PMP22	ENSG00000109099	1.2232	Up	1.00159	0.00032967
CEMIP	ENSG00000103888	1.22347	Up	1.03676	0.000915493
LUM	ENSG00000139329	1.22547	Up	1.00269	0.00032967
H19	ENSG00000130600	1.22973	Up	1.00732	0.000620155
FSTL1	ENSG00000163430	1.23069	Up	1.01605	0.000625
ERRFI1	ENSG00000116285	1.24041	Up	1.01174	0
MT1G	ENSG00000125144	1.25068	Up	1.01599	0.000625
SULF1	ENSG00000137573	1.25691	Up	1.00145	0.000116279
AGR2	ENSG00000106541	1.26399	Up	1.03873	0
CLDN1	ENSG00000163347	1.26538	Up	1.0045	0.000933333
RHPN2	ENSG00000131941	1.26792	Up	1.02793	0
NQO1	ENSG00000181019	1.27873	Up	1.01299	0
TJP1	ENSG00000104067	1.2823	Up	1.00462	0
CALB2	ENSG00000172137	1.2835	Up	1.00678	0.000620155
ENPP1	ENSG00000197594	1.28911	Up	1.01644	0
FMOD	ENSG00000122176	1.29123	Up	1.01566	0
CYB5A	ENSG00000166347	1.29722	Up	1.00095	0
DSG2	ENSG00000046604	1.29916	Up	1.0084	0
PPIC	ENSG00000168938	1.3064	Up	1.00581	0
PBX1	ENSG00000185630	1.30976	Up	1.0217	0
ALDH1A1	ENSG00000165092	1.31061	Up	1.00095	0
CYBRD1	ENSG00000071967	1.31778	Up	1.00095	0
C1S	ENSG00000182326	1.336	Up	1.02995	0.000654206
EFEMP1	ENSG00000115380	1.3389	Up	1.0092	0
S100A13	ENSG00000189171	1.35574	Up	1.00406	0
CRYAB	ENSG00000109846	1.35885	Up	1.00095	0
MT1M	ENSG00000205364	1.36718	Up	1.01045	0
TSPAN6	ENSG00000000003	1.36874	Up	1.00963	0
CD248	ENSG00000174807	1.37707	Up	1.02169	0
AQP1	ENSG00000240583	1.38105	Up	1.0205	0
CPE	ENSG00000109472	1.3816	Up	1.00235	0
MUC1	ENSG00000185499	1.3819	Up	1.0208	0
LXN	ENSG00000079257	1.39396	Up	1.00095	0
PERP	ENSG00000112378	1.3951	Up	1.01748	0
MYO1B	ENSG00000128641	1.39905	Up	1.01595	0
PARVA	ENSG00000197702	1.40097	Up	1.00095	0
ITLN1	ENSG00000179914	1.40313	Up	1.02049	0.000625
RND3	ENSG00000115963	1.40562	Up	1.00095	0
CNN3	ENSG00000117519	1.40854	Up	1.00572	0
SLC40A1	ENSG00000138449	1.41319	Up	1.00095	0
EGFL6	ENSG00000198759	1.42747	Up	1.01286	0
TNFRSF12A	ENSG00000006327	1.43421	Up	1.00095	0
EMP2	ENSG00000213853	1.44342	Up	1.028	0
DSP	ENSG00000096696	1.45005	Up	1.03409	0
CFI	ENSG00000205403	1.45022	Up	1.00195	0
GPRC5A	ENSG00000013588	1.45582	Up	1.00493	0
NNMT	ENSG00000166741	1.46791	Up	1.0216	0
ANXA3	ENSG00000138772	1.49422	Up	1.00095	0
MGP	ENSG00000111341	1.49649	Up	1.00095	0
BPIFB1	ENSG00000125999	1.50406	Up	1.00807	0
GNG12	ENSG00000172380	1.51921	Up	1.00217	0
CTTN	ENSG00000085733	1.5294	Up	1.01123	0
SLC28A3	ENSG00000197506	1.5429	Up	1.00095	0
DCN	ENSG00000011465	1.54739	Up	1.00095	0
LOX	ENSG00000113083	1.55849	Up	1.00159	0
IL1R1	ENSG00000115594	1.57665	Up	1.00095	0
CYR61	ENSG00000142871	1.58589	Up	1.00095	0
EPGN	ENSG00000182585	1.59309	Up	1.00145	0
CEACAM6	ENSG00000086548	1.62385	Up	1.00095	0
ENAH	ENSG00000154380	1.62499	Up	1.01128	0
PRG4	ENSG00000116690	1.64166	Up	1.02985	0
S100A16	ENSG00000188643	1.66604	Up	1.00359	0
TM4SF1	ENSG00000169908	1.72157	Up	1.01836	0
C1R	ENSG00000159403	1.73491	Up	1.00372	0
SERPING1	ENSG00000149131	1.74723	Up	1.00095	0
CDR1	ENSG00000184258	1.75568	Up	1.02697	0
OSMR	ENSG00000145623	1.77201	Up	1.01542	0
KRT19	ENSG00000171345	1.77425	Up	1.01068	0
KRT7	ENSG00000135480	1.78433	Up	1.00195	0
KRT8	ENSG00000170421	1.80115	Up	1.03837	0
SPARC	ENSG00000113140	1.8233	Up	1.01136	0
PTGIS	ENSG00000124212	1.83049	Up	1.00231	0
CA12	ENSG00000074410	1.86545	Up	1.00195	0
CCDC80	ENSG00000091986	1.88304	Up	1.00095	0
MAL2	ENSG00000147676	1.88694	Up	1.02779	0
C3	ENSG00000125730	2.00219	Up	1.00326	0
GJA1	ENSG00000152661	2.11026	Up	1.00095	0
PLA2G2A	ENSG00000188257	2.24253	Up	1.00095	0
SLPI	ENSG00000124107	2.36348	Up	1.00095	0
