## Supplementary Table S2 for "A dormant sub-population expressing interleukin-1 receptor characterises anti-estrogen resistant ALDH+ breast cancer stem cells"

### Sheet: List 100 genes_Upregulated
Gene	Log2 Fold change (ALDH+ vs. ALDH-)	Adjpv (ALDH+ vs. ALDH-)
A2M	1.1014	1e-06
AGR3	1.21331	1e-06
ANTXR1	0.913162	0.00744681
APBB2	0.653945	0.0349624
APOD	1.00843	0.000313
ARHGEF12	0.7817	0.0232523
BAIAP2L1	0.964787	0.000593
BPIFB1	1.50406	1e-06
C19orf33	0.940503	0.00129032
C9orf152	0.60162	0.0184641
CAMSAP2	0.778194	0.00836735
CAV1	0.898315	0.021051
CCDC176	0.610225	0.0103846
CD59	0.912721	0.0052657
CDH3	0.763706	0.0151042
CDR1	1.75568	1e-06
CEACAM6	1.62385	1e-06
CLDN1	1.26538	0.00106667
CLU	0.918719	0.00651376
COL12A1	0.763572	0.0329744
CP	1.16484	1e-06
CRIM1	1.01802	0.00195122
CXCR4	-0.605289	0.0158108
CYP4Z2P	0.912263	0.000116
CYR61	1.58589	1e-06
EFEMP1	1.3389	1e-06
EFNA5	1.0274	0.000593
EGLN3	0.938828	0.000821
ENAH	1.62499	1e-06
EPAS1	0.77315	0.00944664
FAT1	0.820081	0.0296927
FLRT3	0.94938	0.00441624
GLI3	0.917949	0.00252874
GNG12	1.51921	1e-06
GPNMB	0.640517	0.0425416
GPRC5A	1.45582	1e-06
GSTA4	0.632499	0.0440092
H19	1.22973	0.00062
IFI27	1.088	0.000385
IGHA1	-2.4651	1e-06
IGHG1	-0.982105	0.000556
IGHV1-2	-1.38274	0.0145313
IGHV2-5	-0.999798	0.0136207
IGHV5-51	-1.28589	0.00323529
IGKV4-1	-1.22584	0.00130435
IL1R1	1.57665	1e-06
IL6ST	0.80798	0.0106716
ITGA3	1.05574	0.00242775
ITGB6	0.690303	0.00455
ITGB8	0.987187	0.0052657
KRT7	1.78433	1e-06
KRTAP21-1	-0.688024	0.005
LAMB1	0.80445	0.0324474
LCN2	1.00579	1e-06
LIMA1	1.10047	0.000593
LXN	1.39396	1e-06
MAD2L1	0.626292	0.00722467
MAP1B	1.15758	1e-06
MGP	1.49649	1e-06
MPZL2	0.667111	0.0173244
MUC1	1.3819	1e-06
MYO1B	1.39905	1e-06
NA	-1.26049	1e-06
NFIB	1.1245	0.000593
NTN4	0.926514	0.00236686
NUPR1	1.09988	0.000116
OCM	0.626282	0.00565421
OR7E18P	-0.617047	0.0145902
PAK6	0.607566	0.00678571
PARVA	1.40097	1e-06
PDLIM1	1.15149	0.000313
PHLDB2	0.929396	0.00104167
PLA2G16	0.731412	0.00912699
PLAC8	-0.752125	0.0077551
PLS3	1.13175	0.00210843
PRLR	0.70841	0.0432629
PRSS23	0.84581	0.00135802
PXDN	0.955109	0.00271186
RBMS2	0.67585	0.0111524
RBP1	0.75479	0.0088755
RFPL4AL1	0.603447	0.00659091
RNA5SP260	-0.801044	0.0136207
RND3	1.40562	1e-06
SERPINE1	1.01971	0.00238372
SH2D4A	0.791059	0.00980392
SLPI	2.36348	1e-06
SUMO1P1	-0.704046	0.000952
TFF1	1.14749	1e-06
TGFB2	0.693905	0.0149129
TGM2	1.16826	0.000313
TIMP1	1.01308	0.0334937
TNFRSF21	0.975748	0.0224528
TRAV12-2	-0.623926	0.0475714
TRAV5	-0.674642	0.0145313
TRBV28	-0.748312	0.00222222
TRGV3	-0.630836	0.0201235
TSPAN13	0.754364	0.0234462
UGCG	0.834057	0.0324147
VTCN1	1.0936	0.000116
WLS	1.12095	0.00055
